# Predicting the animal hosts of coronaviruses from compositional biases of spike protein and whole genome sequences through machine learning

**DOI:** 10.1101/2020.11.02.350439

**Authors:** Liam Brierley, Anna Fowler

## Abstract

The COVID-19 pandemic has demonstrated the serious potential for novel zoonotic coronaviruses to emerge and cause major outbreaks. The immediate animal origin of the causative virus, SARS-CoV-2, remains unknown, a notoriously challenging task for emerging disease investigations. Coevolution with hosts leads to specific evolutionary signatures within viral genomes that can inform likely animal origins. We obtained a set of 650 spike protein and 511 whole genome nucleotide sequences from 225 and 187 viruses belonging to the family *Coronaviridae*, respectively. We then trained random forest models independently on genome composition biases of spike protein and whole genome sequences, including dinucleotide and codon usage biases in order to predict animal host (of nine possible categories, including human). In hold-one-out cross-validation, predictive accuracy on unseen coronaviruses consistently reached ∼73%, indicating evolutionary signal in spike proteins to be just as informative as whole genome sequences. However, different composition biases were informative in each case. Applying optimised random forest models to classify human sequences of MERS-CoV and SARS-CoV revealed evolutionary signatures consistent with their recognised intermediate hosts (camelids, carnivores), while human sequences of SARS-CoV-2 were predicted as having bat hosts (suborder Yinpterochiroptera), supporting bats as the suspected origins of the current pandemic. In addition to phylogeny, variation in genome composition can act as an informative approach to predict emerging virus traits as soon as sequences are available. More widely, this work demonstrates the potential in combining genetic resources with machine learning algorithms to address long-standing challenges in emerging infectious diseases.
