## Supplementary Data File 3 for "Predicting the animal hosts of coronaviruses from compositional biases of spike protein and whole genome sequences through machine learning"

	genus	virus	accession	bird	camelid	carnivore	human	rodent	swine	yangochiroptera	yinpterochiroptera
1	Betacoronavirus	Betacoronavirus England 1	NC_038294.1	0.0196	0.86004	0.00651	0.01195	0.00957	0.00834	0.05843	0.02555
2	Betacoronavirus	Betacoronavirus England 1	KC164505.2	0.0196	0.86004	0.00651	0.01195	0.00957	0.00834	0.05843	0.02555
3	Betacoronavirus	Human betacoronavirus 2c EMC/2012	JX869059.2	0.00826	0.94932	0.00182	0.00333	0.00355	0.00321	0.02168	0.00882
4	Betacoronavirus	Human betacoronavirus 2c England-Qatar/2012	KC667074.1	0.0196	0.86004	0.00651	0.01195	0.00957	0.00834	0.05843	0.02555
5	Betacoronavirus	Human betacoronavirus 2c Jordan-N3/2012	KC776174.1	0.02901	0.82989	0.00807	0.01483	0.00982	0.0084	0.06754	0.03245
6	Betacoronavirus	Human enteric coronavirus 4408	FJ415324.1	0.03245	0.41656	0.27833	0.13379	0.04431	0.03071	0.03302	0.03082
7	Betacoronavirus	Human enteric coronavirus strain 4408	FJ938067.1	0.03112	0.41437	0.28291	0.13512	0.04352	0.03026	0.03217	0.03054
8	Betacoronavirus	Middle East respiratory syndrome-related coronavirus	KT374052.1	0.00357	0.97306	0.00117	0.00173	0.00145	0.00113	0.01307	0.00482
9	Betacoronavirus	Middle East respiratory syndrome-related coronavirus	MK858159.1	0.00544	0.95775	0.00173	0.00164	0.00408	0.00308	0.01922	0.00707
10	Betacoronavirus	Middle East respiratory syndrome-related coronavirus	KR011264.1	0.00985	0.89497	0.00443	0.0086	0.00687	0.007	0.04813	0.02016
11	Betacoronavirus	Middle East respiratory syndrome-related coronavirus	MG912604.1	0.00985	0.89497	0.00443	0.0086	0.00687	0.007	0.04813	0.02016
12	Betacoronavirus	Middle East respiratory syndrome-related coronavirus	MK858157.1	0.00462	0.96432	0.00172	0.00201	0.0035	0.0028	0.01459	0.00645
13	Betacoronavirus	Middle East respiratory syndrome-related coronavirus	MN723542.1	0.02156	0.87719	0.00436	0.00417	0.01495	0.01634	0.04523	0.01618
14	Betacoronavirus	Middle East respiratory syndrome-related coronavirus	MK462252.1	0.01316	0.89342	0.00448	0.00527	0.00763	0.00736	0.05039	0.0183
15	Betacoronavirus	Middle East respiratory syndrome-related coronavirus	MG011357.2	0.01928	0.84378	0.00591	0.01147	0.0069	0.00978	0.07552	0.02736
16	Betacoronavirus	Middle East respiratory syndrome-related coronavirus	KT374056.1	0.00374	0.97029	0.00107	0.00079	0.00153	0.00182	0.01476	0.006
17	Betacoronavirus	Middle East respiratory syndrome-related coronavirus	KM027267.1	0.0126	0.93691	0.00101	0.00062	0.00136	0.00185	0.0371	0.00855
18	Betacoronavirus	Middle East respiratory syndrome-related coronavirus	MH310911.1	0.01824	0.9179	0.00315	0.00292	0.00937	0.00867	0.028	0.01177
19	Betacoronavirus	Middle East respiratory syndrome-related coronavirus	KT861629.1	0.00985	0.89497	0.00443	0.0086	0.00687	0.007	0.04813	0.02016
20	Betacoronavirus	Middle East respiratory syndrome-related coronavirus	KT003530.1	0.00443	0.96731	0.00101	0.00245	0.00206	0.00173	0.01427	0.00674
21	Betacoronavirus	Middle East respiratory syndrome-related coronavirus	KJ156911.1	0.01061	0.90125	0.00371	0.00842	0.00675	0.00517	0.04458	0.01952
22	Betacoronavirus	Middle East respiratory syndrome-related coronavirus	KT182956.1	0.00402	0.97038	0.00098	0.00081	0.00252	0.00137	0.01372	0.00619
23	Betacoronavirus	Middle East respiratory syndrome-related coronavirus	KX154684.1	0.00265	0.97831	0.00082	0.00069	0.00169	0.00118	0.01016	0.0045
24	Betacoronavirus	Middle East respiratory syndrome-related coronavirus	KR912188.1	0.01152	0.88485	0.00474	0.00774	0.00822	0.00602	0.05348	0.02343
25	Betacoronavirus	Middle East respiratory syndrome-related coronavirus	KM027266.1	0.00386	0.97608	0.00102	0.00114	0.00206	0.00155	0.01012	0.00415
26	Betacoronavirus	Middle East respiratory syndrome-related coronavirus	KT806006.1	0.00537	0.96794	0.00099	0.00087	0.00281	0.00323	0.01368	0.00511
27	Betacoronavirus	Middle East respiratory syndrome-related coronavirus	KF600630.1	0.01133	0.93954	0.00208	8e-04	0.00516	0.00593	0.02618	0.00897
28	Betacoronavirus	SARS coronavirus HKU-39849	GU553364.1	0.0135	0.00187	0.89635	0.00229	0.00337	0.00388	0.01982	0.05892
29	Betacoronavirus	SARS coronavirus HKU-39849	GU553363.1	0.0135	0.00187	0.89635	0.00229	0.00337	0.00388	0.01982	0.05892
30	Betacoronavirus	SARS coronavirus P2	FJ882963.1	0.01025	0.00144	0.91175	0.00172	0.00279	0.00354	0.01674	0.05177
31	Betacoronavirus	Severe acute respiratory syndrome-related coronavirus	AY274119.3	0.01183	0.00212	0.90251	0.00206	0.00329	0.00361	0.01921	0.05538
32	Betacoronavirus	Severe acute respiratory syndrome coronavirus 2	MT293167.1	0.12387	0.00727	0.13375	0.0144	0.01346	0.03279	0.09885	0.57562
33	Betacoronavirus	Severe acute respiratory syndrome coronavirus 2	MT344959.1	0.12387	0.00727	0.13375	0.0144	0.01346	0.03279	0.09885	0.57562
34	Betacoronavirus	Severe acute respiratory syndrome coronavirus 2	MT345833.1	0.12387	0.00727	0.13375	0.0144	0.01346	0.03279	0.09885	0.57562
35	Betacoronavirus	Severe acute respiratory syndrome coronavirus 2	MT263395.1	0.12387	0.00727	0.13375	0.0144	0.01346	0.03279	0.09885	0.57562
36	Betacoronavirus	Severe acute respiratory syndrome coronavirus 2	MT304480.1	0.12387	0.00727	0.13375	0.0144	0.01346	0.03279	0.09885	0.57562
37	Betacoronavirus	Severe acute respiratory syndrome coronavirus 2	MT263434.1	0.12387	0.00727	0.13375	0.0144	0.01346	0.03279	0.09885	0.57562
38	Betacoronavirus	Severe acute respiratory syndrome coronavirus 2	MT325617.1	0.12387	0.00727	0.13375	0.0144	0.01346	0.03279	0.09885	0.57562
39	Betacoronavirus	Severe acute respiratory syndrome coronavirus 2	MT259237.1	0.12387	0.00727	0.13375	0.0144	0.01346	0.03279	0.09885	0.57562
40	Betacoronavirus	Severe acute respiratory syndrome coronavirus 2	MT159715.1	0.15899	0.00772	0.11779	0.01375	0.01178	0.02878	0.10537	0.55582
41	Betacoronavirus	Severe acute respiratory syndrome coronavirus 2	MT325629.1	0.15899	0.00772	0.11779	0.01375	0.01178	0.02878	0.10537	0.55582
42	Betacoronavirus	Severe acute respiratory syndrome coronavirus 2	MT326067.1	0.12374	0.0072	0.13494	0.01459	0.0135	0.03278	0.09867	0.57458
43	Betacoronavirus	Severe acute respiratory syndrome coronavirus 2	MT293187.1	0.12387	0.00727	0.13375	0.0144	0.01346	0.03279	0.09885	0.57562
44	Betacoronavirus	Severe acute respiratory syndrome coronavirus 2	MT326154.1	0.12436	0.0073	0.13247	0.01444	0.01352	0.03289	0.09864	0.57637
45	Betacoronavirus	Severe acute respiratory syndrome coronavirus 2	MT293179.1	0.15899	0.00772	0.11779	0.01375	0.01178	0.02878	0.10537	0.55582
46	Betacoronavirus	Severe acute respiratory syndrome coronavirus 2	MT253710.1	0.15899	0.00772	0.11779	0.01375	0.01178	0.02878	0.10537	0.55582
47	Betacoronavirus	Severe acute respiratory syndrome coronavirus 2	MT135043.1	0.15899	0.00772	0.11779	0.01375	0.01178	0.02878	0.10537	0.55582
48	Betacoronavirus	Severe acute respiratory syndrome coronavirus 2	MT293172.1	0.15899	0.00772	0.11779	0.01375	0.01178	0.02878	0.10537	0.55582
49	Betacoronavirus	Severe acute respiratory syndrome coronavirus 2	MT184911.1	0.15899	0.00772	0.11779	0.01375	0.01178	0.02878	0.10537	0.55582
50	Betacoronavirus	Severe acute respiratory syndrome coronavirus 2	MT159706.1	0.12387	0.00727	0.13375	0.0144	0.01346	0.03279	0.09885	0.57562
51	Betacoronavirus	Severe acute respiratory syndrome coronavirus 2	MT345841.1	0.12387	0.00727	0.13375	0.0144	0.01346	0.03279	0.09885	0.57562
