## Supplementary Data File 4 for "Predicting the animal hosts of coronaviruses from compositional biases of spike protein and whole genome sequences through machine learning"

	genus	virus	accession	bird	camelid	carnivore	human	rodent	swine	yangochiroptera	yinpterochiroptera
1	Betacoronavirus	Betacoronavirus England 1	NC_038294.1	0.01422	0.89603	0.00441	0.0018	0.00187	0.01055	0.06292	0.00819
2	Betacoronavirus	Betacoronavirus England 1	KC164505.2	0.01422	0.89603	0.00441	0.0018	0.00187	0.01055	0.06292	0.00819
3	Betacoronavirus	Human betacoronavirus 2c EMC/2012	JX869059.2	0.00939	0.92044	0.00669	0.00029	0.00241	0.00565	0.03779	0.01734
4	Betacoronavirus	Human betacoronavirus 2c England-Qatar/2012	KC667074.1	0.00583	0.95786	0.00129	0.00045	0.00067	0.00239	0.02727	0.00423
5	Betacoronavirus	Human betacoronavirus 2c Jordan-N3/2012	KC776174.1	0.01224	0.83322	0.01105	0.00105	0.005	0.01398	0.09345	0.03
6	Betacoronavirus	Human enteric coronavirus 4408	FJ415324.1	0.02545	0.49167	0.12013	0.23735	0.00864	0.04934	0.03366	0.03376
7	Betacoronavirus	Human enteric coronavirus strain 4408	FJ938067.1	0.03194	0.43139	0.28321	0.12609	0.00735	0.058	0.02845	0.03357
8	Betacoronavirus	Middle East respiratory syndrome-related coronavirus	KF600647.1	0.00249	0.96709	0.00224	0.00033	0.00038	0.00453	0.01683	0.00612
9	Betacoronavirus	Middle East respiratory syndrome-related coronavirus	MK462248.1	0.00392	0.9311	0.001	0.00073	0.00165	0.00473	0.0517	0.00517
10	Betacoronavirus	Middle East respiratory syndrome-related coronavirus	MG011346.1	0.00185	0.98202	0.00105	0.00054	0.00044	0.00169	0.00978	0.00263
11	Betacoronavirus	Middle East respiratory syndrome-related coronavirus	KY688122.1	0.00526	0.92734	0.00191	0.0014	0.00157	0.00448	0.05139	0.00665
12	Betacoronavirus	Middle East respiratory syndrome-related coronavirus	MK462246.1	0.00526	0.92734	0.00191	0.0014	0.00157	0.00448	0.05139	0.00665
13	Betacoronavirus	Middle East respiratory syndrome-related coronavirus	MN120514.1	0.00756	0.90152	0.00222	0.00166	0.00161	0.0069	0.07101	0.00753
14	Betacoronavirus	Middle East respiratory syndrome-related coronavirus	MG757600.1	0.01397	0.85666	0.00742	0.00247	0.00244	0.01395	0.0885	0.01459
15	Betacoronavirus	Middle East respiratory syndrome-related coronavirus	KT326819.1	0.0015	0.98164	0.00061	0.00026	0.00026	0.00262	0.01112	0.00199
16	Betacoronavirus	Middle East respiratory syndrome-related coronavirus	KJ361500.1	0.00073	0.99111	0.00027	5e-05	0.00019	0.00112	0.00541	0.00111
17	Betacoronavirus	Middle East respiratory syndrome-related coronavirus	KM210277.1	0.0029	0.97084	0.00219	0.00015	0.0013	0.0024	0.01355	0.00666
18	Betacoronavirus	Middle East respiratory syndrome-related coronavirus	MG011352.2	0.0046	0.97124	0.0016	0.00026	0.00033	0.00296	0.01496	0.00405
19	Betacoronavirus	Middle East respiratory syndrome-related coronavirus	MH432120.1	0.02415	0.87763	0.00805	0.00204	0.003	0.01539	0.05497	0.01477
20	Betacoronavirus	Middle East respiratory syndrome-related coronavirus	KT026454.1	0.00323	0.98124	0.00143	8e-05	0.00016	0.00138	0.00792	0.00455
21	Betacoronavirus	Middle East respiratory syndrome-related coronavirus	MG912602.1	0.02335	0.87452	0.00746	0.0016	0.00223	0.0146	0.06132	0.01492
22	Betacoronavirus	Middle East respiratory syndrome-related coronavirus	KP209311.1	0.03028	0.84287	0.00922	0.00222	0.00351	0.01656	0.07792	0.01741
23	Betacoronavirus	Middle East respiratory syndrome-related coronavirus	KT121575.1	0.02958	0.80338	0.01259	0.00188	0.00355	0.01826	0.10558	0.02518
24	Betacoronavirus	Middle East respiratory syndrome-related coronavirus	KP209309.1	0.02376	0.88628	0.00628	0.00204	0.00173	0.01602	0.05408	0.00981
25	Betacoronavirus	Middle East respiratory syndrome-related coronavirus	NC_019843.3	0.02952	0.83089	0.01267	0.002	0.00299	0.01653	0.08015	0.02526
26	Betacoronavirus	Middle East respiratory syndrome-related coronavirus	MG011351.2	0.02504	0.8661	0.00938	0.00219	0.00265	0.01263	0.06428	0.01772
27	Betacoronavirus	Middle East respiratory syndrome-related coronavirus	MN365232.1	0.00939	0.92044	0.00669	0.00029	0.00241	0.00565	0.03779	0.01734
28	Betacoronavirus	SARS coronavirus HKU-39849	GU553363.1	0.01231	0.00079	0.67444	0.00059	0.00139	0.00273	0.03085	0.2769
29	Betacoronavirus	SARS coronavirus HKU-39849	GU553364.1	0.01231	0.00079	0.67444	0.00059	0.00139	0.00273	0.03085	0.2769
30	Betacoronavirus	SARS coronavirus P2	FJ882963.1	0.01367	0.00093	0.6785	0.00067	0.00142	0.00296	0.02989	0.27197
31	Betacoronavirus	Severe acute respiratory syndrome-related coronavirus	AY274119.3	0.01405	0.00145	0.7241	0.00084	0.00206	0.00309	0.02736	0.22707
32	Betacoronavirus	Severe acute respiratory syndrome coronavirus 2	MT276323.1	0.11509	0.01074	0.17024	0.02716	0.00165	0.06572	0.07359	0.53581
33	Betacoronavirus	Severe acute respiratory syndrome coronavirus 2	MT293167.1	0.115	0.01078	0.1711	0.02716	0.00162	0.066	0.07338	0.53495
34	Betacoronavirus	Severe acute respiratory syndrome coronavirus 2	MT344959.1	0.11418	0.01078	0.17108	0.02718	0.00163	0.06607	0.07352	0.53556
35	Betacoronavirus	Severe acute respiratory syndrome coronavirus 2	MT345833.1	0.11561	0.0105	0.17068	0.02741	0.00167	0.06678	0.07369	0.53367
36	Betacoronavirus	Severe acute respiratory syndrome coronavirus 2	MT263395.1	0.11469	0.01077	0.17103	0.02719	0.00162	0.066	0.07358	0.5351
37	Betacoronavirus	Severe acute respiratory syndrome coronavirus 2	MT304480.1	0.11585	0.01056	0.16936	0.02708	0.00168	0.06602	0.07336	0.53609
38	Betacoronavirus	Severe acute respiratory syndrome coronavirus 2	MT263434.1	0.11063	0.01067	0.17748	0.02683	0.00156	0.06462	0.07247	0.53573
39	Betacoronavirus	Severe acute respiratory syndrome coronavirus 2	MT325617.1	0.11058	0.01064	0.17749	0.02678	0.00156	0.06423	0.07254	0.53617
40	Betacoronavirus	Severe acute respiratory syndrome coronavirus 2	MT259237.1	0.11164	0.01092	0.17668	0.02688	0.00154	0.06499	0.073	0.53435
41	Betacoronavirus	Severe acute respiratory syndrome coronavirus 2	MT159715.1	0.11092	0.01086	0.17703	0.02685	0.00153	0.06475	0.07307	0.53499
42	Betacoronavirus	Severe acute respiratory syndrome coronavirus 2	MT325629.1	0.11154	0.01086	0.17676	0.02686	0.00153	0.06462	0.07323	0.5346
43	Betacoronavirus	Severe acute respiratory syndrome coronavirus 2	MT326067.1	0.1104	0.01063	0.17685	0.0268	0.00155	0.06419	0.07259	0.53699
44	Betacoronavirus	Severe acute respiratory syndrome coronavirus 2	MT293187.1	0.11051	0.01064	0.1773	0.02681	0.00156	0.06435	0.07262	0.53621
45	Betacoronavirus	Severe acute respiratory syndrome coronavirus 2	MT326154.1	0.11219	0.01057	0.17663	0.02621	0.00155	0.0608	0.07273	0.53933
46	Betacoronavirus	Severe acute respiratory syndrome coronavirus 2	MT293179.1	0.11091	0.01087	0.17558	0.02686	0.00153	0.06466	0.07324	0.53636
47	Betacoronavirus	Severe acute respiratory syndrome coronavirus 2	MT253710.1	0.11149	0.01092	0.17609	0.02689	0.00154	0.06479	0.07325	0.53503
48	Betacoronavirus	Severe acute respiratory syndrome coronavirus 2	MT135043.1	0.11127	0.01086	0.17659	0.02686	0.00153	0.06444	0.07327	0.53518
49	Betacoronavirus	Severe acute respiratory syndrome coronavirus 2	MT293172.1	0.11145	0.01085	0.17645	0.02687	0.00153	0.06504	0.07328	0.53452
50	Betacoronavirus	Severe acute respiratory syndrome coronavirus 2	MT184911.1	0.11136	0.01089	0.17762	0.02662	0.00154	0.0645	0.07257	0.5349
51	Betacoronavirus	Severe acute respiratory syndrome coronavirus 2	MT159706.1	0.11051	0.01064	0.1773	0.02681	0.00156	0.06435	0.07262	0.53621
